# Age-related differences in immune dynamics during SARS-CoV-2 infection in rhesus macaques

**DOI:** 10.1101/2021.09.08.459430

**Authors:** Emily Speranza, Jyothi N. Purushotham, Julia R. Port, Benjamin Schwarz, Meaghan Flagg, Brandi N. Williamson, Friederike Feldmann, Manmeet Singh, Lizzette Pérez-Pérez, Gail L. Sturdevant, Lydia M. Roberts, Aaron Carmody, Jonathan E. Schulz, Neeltje van Doremalen, Atsushi Okumura, Jamie Lovaglio, Patrick W. Hanley, Carl Shaia, Ronald N. Germain, Sonja M. Best, Vincent J. Munster, Catharine M. Bosio, Emmie de Wit

## Abstract

Advanced age is a key predictor of severe COVID-19. To gain insight into this relationship, particularly with respect to immune responses, we utilized the rhesus macaque model of SARS-CoV-2 infection. Two cohorts of eight older (16-23 years) and eight younger (3-5 years) rhesus macaques were inoculated with SARS-CoV-2. Animals were evaluated using viral RNA quantification, clinical observations, thoracic radiographs, single-cell transcriptomics, multiparameter flow cytometry, multiplex immunohistochemistry, cytokine detection, and lipidomics analysis at pre-defined timepoints in various tissues. Differences in clinical signs, pulmonary infiltrates, and virus replication dynamics were limited between age cohorts. Transcriptional signatures of inflammation-associated genes in cells isolated from bronchoalveolar lavage fluid at 3 dpi revealed efficient mounting of innate immune defenses in both younger and older animals. These findings suggested that age did not substantially skew major facets of acute disease in this model. However, age-specific divergence of immune responses emerged during the post-acute phase of infection (7-21 dpi). Older animals exhibited sustained local inflammatory innate responses while local effector T-cell responses were induced earlier in the younger animals. Circulating lipid mediator and cytokine levels highlighted increased repair-associated signals in the younger animals, in contrast to persistent pro-inflammatory responses in the older animals. In summary, despite similar disease outcomes, multi-omics profiling in SARS-CoV-2-infected rhesus macaques suggests that age may delay or impair the induction of anti-viral cellular immune responses and delay efficient return to immune homeostasis following acute infection.
