## Supplemental File Antibodies for "Age-related differences in immune dynamics during SARS-CoV-2 infection in rhesus macaques"

### Sheet: mIHC
Target	Clone	Species	Type	Company	Cat. No.	Conjugate	Secondary Used	Opal Dye	Concentration
Lumican	EPR8898	Rabbit	mAB	Abcam	ab168348		Akoya ms + rab HRP	520	1:100
CD206		Rabbit	pAB	Abcam	ab64693		Akoya ms + rab HRP	650	1:100
aSMA	1A4	Mouse / IgG2a, kappa	mAB	Invitrogen	53-9760-80	AF488	Akoya ms + rab HRP	650	1:100
CD66abce	TET2	mouse IgG2bκ	mAB	Miltenly	130-166-522	FITC	Akoya ms + rab HRP	780	1:100
EpCAM		Rabbit	pAB	Abcam	ab71916		Akoya ms + rab HRP	570	1:50
CD4		Goat IgG	pAB	R&D Systems	FAB8165G		anit-Goat HRP	480	1:50
Ki-67	B56	Mouse	mAB	BD Biosciences	561277	AF700	Akoya ms + rab HRP	570	1:50
HLA-DR	EPR3692	Rabbit	mAB	Abcam	ab92511		Akoya ms + rab HRP	570	1:100
ProsurfactantC		Rabbit	pAB	Abcam	ab90716		Akoya ms + rab HRP	480	1:100
CD3	SP34-2	Mouse IgG	mAB	BD Biosciences	561805	AF700	Akoya ms + rab HRP	570	1:100

### Sheet: Flow_PBMC T cell panel
Target	Clone	Species	Isotype	Type	Company	Cat. No.	Conjugate	Dilution
CD3	SP34-2	Human	Mouse IgG1	mAb	BD	563916	BV650	1:200
CD4	L200	Human	Mouse IgG1	mAb	BD	564107	BUV395	1:200
CD8	SK1	Human	Mouse IgG1	mAb	BioLegend	344709	PerCP-Cy5.5	1:200
CD28	28.2	Human	Mouse IgG1	mAb	BD	751477	BUV615	1:200
CD95	DX2	Human	Mouse IgG1	mAb	BD	612790	BUV737	1:200
CD38	AT-1	Human	Mouse IgG1	mAb	STEM CELL	60131FI	FITC	1:200
CD49d	9F10	Human	Mouse IgG1	mAb	BioLegend	304313	PE-Cy7	1:200
CD69	FN50	Human	Mouse IgG1	mAb	BioLegend	310921	AF700	1:50
CD25	M-A251	Human	Mouse IgG1	mAb	BD	741144	BUV496	1:200
CD154	24-31	Human	Mouse IgG1	mAb	BioLegend	310825	BV605	1:100
HLA-DR	L243	Human	Mouse IgG2a	mAb	BD	335796	APC-Cy7	1:200
CD45RA	HI100	Human	Mouse IgG2b	mAb	BD	564442	BUV737	1:200
CCR7	G043H7	Human	Mouse IgG2a	mAb	BioLegend	353231	BV510	1:100
Ki67	B56	Human	Mouse IgG1	mAb	BD	563755	BV711	1:50
CTLA4	BNI3	Human	Mouse IgG2a	mAb	BioLegend	369623	BV785	1:100
CXCR3	1C6	Human	Mouse IgG1	mAb	BD	562558	BV421	1:100
FoxP3	259D/C7	Human	Mouse IgG1	mAb	BD	560082	PE	1:50
CD14	M5E2	Human	Mouse IgG2a	mAb	BioLegend	301851	PE-Dazzle594	1:200
CD16	3GB	Human	Mouse IgG1	mAb	BD	562320	PE-CF594	1:200
Zombie Red Fixable Viability Kit	N/A	N/A	N/A	N/A	BioLegend	423110	N/A	1:1000
Fc Block	N/A	Human	Human IgG1	N/A	BD	564220	N/A	1:50

### Sheet: Flow_PBMC B cell panel
Target	Clone	Species	Isotype	Type	Company	Cat. No.	Conjugate	Dilution
CD3	SP34-2	Human	Mouse IgG1	mAb	BD	563916	BV650	1:200
CD20	2H7	Human	Mouse IgG2b	mAb	BioLegend	302339	BV510	1:200
CD27	M-T271	Human	Mouse IgG1	mAb	BD	742012	BUV805	1:200
CD21	B-Ly4	Human	Mouse IgG1	mAb	BD	740969	BV786	1:200
CD19	J3.119	Human	Mouse IgG1	mAb	Beckman Coulter	IM1285U	PE	1:200
CD19	CB-19	Human	Mouse IgG1	mAb	BD	Ab1168	PE	1:200
CD38	AT-1	Human	Mouse IgG1	mAb	STEM CELL	60131FI	FITC	1:200
CD138	MI15	Human	Mouse IgG1	mAb	BD	341087	PerCP-Cy5.5	1:200
CD24	SN3	Human	Mouse IgG1	mAb	Abcam	ab137197	APC-Cy7	1:200
HLA-DR	L243	Human	Mouse IgG2a	mAb	BioLegend	307616	PE-Cy7	1:200
CD95	DX2	Human	Mouse IgG1	mAb	BD	612790	BUV737	1:200
CXCR3	1C6	Human	Mouse IgG1	mAb	BD	562558	BV421	1:100
IgD	N/A	Human	Goat IgG	pAb	Southern Biotech	2030-31	AF647	1:200
IgM	G20-127	Human	Mouse IgG1	mAb	BD	563903	BUV395	1:200
IgG	G18-145	Human	Mouse IgG1	mAb	BD	741396	BUV563	1:200
CD14	M5E2	Human	Mouse IgG2a	mAb	BioLegend	301851	PE-Dazzle594	1:200
CD16	3GB	Human	Mouse IgG1	mAb	BD	562320	PE-CF594	1:200
Zombie Red Fixable Viability Kit	N/A	N/A	N/A	N/A	BioLegend	423110	N/A	1:1000
Fc Block	N/A	Human	Human IgG1	N/A	BD	564220	N/A	1:50

### Sheet: Flow_Lung T cell panel
Target	Clone	Species	Isotype	Type	Company	Cat. No.	Conjugate	Dilution
CD3	SP34-2	Human	Mouse IgG1	mAb	BD	563916	BV650	1:200
CD4	L200	Human	Mouse IgG1	mAb	BD	564107	BUV395	1:200
CD8	SK1	Human	Mouse IgG1	mAb	BioLegend	344709	PerCP-Cy5.5	1:200
CD28	28.2	Human	Mouse IgG1	mAb	BD	751477	BUV615	1:200
CD95	DX2	Human	Mouse IgG1	mAb	BD	612790	BUV737	1:200
CD103	2G5	Human	Mouse IgG2a	mAb	Beckman Coulter	IM1856U	FITC	1:200
CD49d	9F10	Human	Mouse IgG1	mAb	BioLegend	304313	PE-Cy7	1:200
CD69	FN50	Human	Mouse IgG1	mAb	BioLegend	310921	AF700	1:50
CD25	M-A251	Human	Mouse IgG1	mAb	BD	741144	BUV496	1:200
CD154	24-31	Human	Mouse IgG1	mAb	BioLegend	310825	BV605	1:100
HLA-DR	L243	Human	Mouse IgG2a	mAb	BD	335796	APC-Cy7	1:200
CD45RA	HI100	Human	Mouse IgG2b	mAb	BD	564442	BUV737	1:200
CCR7	G043H7	Human	Mouse IgG2a	mAb	BioLegend	353231	BV510	1:100
Ki67	B56	Human	Mouse IgG1	mAb	BD	563755	BV711	1:50
CTLA4	BNI3	Human	Mouse IgG2a	mAb	BioLegend	369623	BV785	1:100
CXCR3	1C6	Human	Mouse IgG1	mAb	BD	562558	BV421	1:100
FoxP3	259D/C7	Human	Mouse IgG1	mAb	BD	560082	PE	1:50
CD14	M5E2	Human	Mouse IgG2a	mAb	BioLegend	301851	PE-Dazzle594	1:200
CD16	3GB	Human	Mouse IgG1	mAb	BD	562320	PE-CF594	1:200
Zombie Red Fixable Viability Kit	N/A	N/A	N/A	N/A	BioLegend	423110	N/A	1:1000
Fc Block	N/A	Human	Human IgG1	N/A	BD	564220	N/A	1:50

### Sheet: Flow_BALF cell panel
Target	Clone	Species	Isotype	Type	Company	Cat. No.	Conjugate	Dilution
CD11b	ICRF44	Human	Mouse IgG1	mAb	BioLegend	301332	BV605	1:200
CD14	M5E2	Human	Mouse IgG2a	mAb	BioLegend	301830	BV421	1:200
CD16	3G8	Human	Mouse IgG1	mAb	BioLegend	302048	BV510	1:200
CD68	Y1/82A	Human	Mouse IgG2b	mAb	BioLegend	333812	AF488	1:200
HLA-DR	L243	Human	Mouse IgG2a	mAb	BD	335796	APC-Cy7	1:200
CD163	GHI/61	Human	Mouse IgG1	mAb	BioLegend	333610	APC	1:200
CD206	19.2	Human	Mouse IgG1	mAb	BD	741860	BUV737	1:200
CD80	2D10	Human	Mouse IgG1	mAb	BioLegend	305238	BV785	1:200
CD86	IT2.2	Human	Mouse IgG2b	mAb	BioLegend	305440	BV711	1:200
CX3CR1	2A9-1	Human	Rat IgG2b	mAb	BioLegend	341614	PerCP-Cy5.5	1:200
CD49d	9F10	Human	Mouse IgG1	mAb	BioLegend	304313	PE-Cy7	1:200
CCR7	G043H7	Human	Mouse IgG2a	mAb	BioLegend	353231	BV510	1:100
CD66abce	TET2	Human	Mouse IgG2b	mAb	Miltenyi	130-117-699	PE	1:200
CD35	E11	Human	Mouse IgG1	mAb	BD	751312	BUV615	1:200
CD63	H5C6	Human	Mouse IgG1	mAb	BD	565403	PE-CF594	1:200
CCR5	3A9	Human	Mouse IgG2a	mAb	BD	750300	BUV496	1:100
LIVE/DEAD Fixable Blue Dead Cell Stain Kit	N/A	N/A	N/A	N/A	Thermo Fisher	L23105	N/A	1:1000
Fc Block	N/A	Human	Human IgG1	N/A	BD	564220	N/A	1:50

### Sheet: Flow_Spleen ICS panel
Target	Clone	Species	Isotype	Type	Company	Cat. No.	Conjugate	Dilution
CD3	SP34-2	Human	Mouse IgG1	mAb	BD	563916	BV650	1:200
CD4	L200	Human	Mouse IgG1	mAb	BD	564107	BUV395	1:200
CD8	SK1	Human	Mouse IgG1	mAb	BioLegend	344709	PerCP-Cy5.5	1:200
CD95	DX2	Human	Mouse IgG1	mAb	BD	612790	BUV737	1:200
CD45RA	HI100	Human	Mouse IgG2b	mAb	BD	564442	BUV737	1:200
CCR7	G043H7	Human	Mouse IgG2a	mAb	BioLegend	353231	BV510	1:100
CD14	M5E2	Human	Mouse IgG2a	mAb	BioLegend	301851	PE-Dazzle594	1:200
CD16	3GB	Human	Mouse IgG1	mAb	BD	562320	PE-CF594	1:200
IFNg	4S.B3	Human	Mouse IgG1	mAb	BioLegend	502515	AF488	1:50
TNFa	mAb11	Human	Mouse IgG1	mAb	BioLegend	502948	BV785	1:50
IL-2	MQ1-17H12	Human	Rat IgG2a	mAb	Invitrogen, eBioscience	2017879	PE	1:50
Granzyme B	GB12	Human	Mouse IgG1	mAb	Invitrogen	MHGB05	APC	01:50:00
IL-4	8D4-8	Human	Mouse IgG1	mAb	BD	562986	BV421	01:50:00
IL-10	JES3-9D7	Human	Rat IgG1	mAb	BD	564050	BV711	1:50
CD28	28.2	Human	Mouse IgG1	mAb	BD	751477	BUV615	1 ug/mL
Ultra-LEAF purified CD49d	9F10	Human	Mouse IgG1	mAb	BioLegend	304340	N/A	1 ug/mL
Zombie Red Fixable Viability Kit	N/A	N/A	N/A	N/A	BioLegend	423110	N/A	1:1000
Fc Block	N/A	Human	Human IgG1	N/A	BD	564220	N/A	1:50
