## Supplemental File Gene Modules for "Age-related differences in immune dynamics during SARS-CoV-2 infection in rhesus macaques"

### Sheet: Macrophage Gene Module 3
Column1.1	Column1.2
Gene	Cluster #
IFI16	3
GBP3	3
IFI44	3
IFI44L	3
IFI6	3
ISG15	3
PLAC8	3
HERC5	3
DDX60	3
MX1	3
MX2	3
NT5C3A	3
GIMAP4	3
ISG20	3
IFI27	3
IFIT2	3
IFIT3	3
IFIT1	3
IFIT5	3
OAS1	3
OAS3	3
OAS2	3
OASL	3
KCNH7	3
STAT1	3
IRF7	3
SERPING1	3
UBE2L6	3
TMEM123	3
DDX58	3
EIF2AK2	3
RSAD2	3
CMPK2	3
APOBEC3A	3
APOL2	3
SIGLEC1	3
EPSTI1	3
TNFSF13B	3
XAF1	3
SLFN5	3
LGALS3BP	3
PLA2G4C	3

### Sheet: Macrophage Gene Module 5
Column1.1	Column1.2
Gene	Cluster #
NIBAN1	5
ADAR	5
S100A10	5
MCL1	5
PLEKHO1	5
PSMA5	5
GBP7	5
SDC3	5
TMEM50A	5
C1QB	5
C1QC	5
PLA2G2D	5
TNFSF10	5
CCR1	5
SHISA5	5
PARP14	5
DTX3L	5
CD86	5
CD47	5
S100P	5
CD38	5
LAP3	5
HNRNPDL	5
CXCL10	5
STAP1	5
HERC6	5
DDX60L	5
TLR3	5
IFNGR2	5
C3H7orf50	5
LAT2	5
PSMA2	5
SNX10	5
SAMD9L	5
SAMD9	5
NAMPT	5
TFEC	5
SUB1	5
FYB1	5
GPBP1	5
GLRX	5
ATOX1	5
SOD2	5
MARCKS	5
DSE	5
PKIB	5
SMPDL3A	5
STX11	5
PSMB9	5
PSMB8	5
LSM2	5
MAMU-E	5
MAMU-A	5
HIST1H2AC	5
C4H6orf62	5
B2M	5
PML	5
PSMA4	5
RNASE6	5
PSME2	5
PSMA6	5
ERO1A	5
PSMA3	5
ERH	5
LGMN	5
WARS1.1	5
SAT1	5
CXHXorf21	5
TIMP1	5
SLC38A5	5
MPP1	5
ADAMDEC1	5
IDO1	5
SDCBP	5
KLF6	5
ABI1	5
SRGN	5
CLEC2B	5
CD69	5
C3AR1	5
STAT2	5
RILPL2	5
NMI	5
CIR1	5
MOB4	5
SPATS2L	5
FN1	5
DNPEP	5
SP110	5
SP100	5
UNC93B1	5
PLAAT3	5
PLAAT4	5
MS4A6A	5
CASP1	5
ATP6V1G1	5
CHMP5	5
JAK2	5
ANXA1	5
NINJ1	5
IL1RN	5
RNF181	5
TMSB10	5
MTHFD2	5
ODF3B	5
RBX1	5
APOBEC3H	5
APOL6	5
HMOX1	5
RTCB	5
COMT	5
CST3	5
SAMHD1	5
ADA	5
ZNFX1	5
POMP	5
ITM2B	5
PHF11	5
LAMP1	5
VMO1	5
SCIMP	5
WSB1	5
PSMD11	5
CCL8	5
VMP1	5
ABI3	5
CNP	5
DHX58	5
IFI35	5
RNF213	5
MT2A	5
PSMB10	5
GADD45B	5
C3	5
RAB8A	5
BST2	5
IFI30	5
SCN1B	5
PLD3	5
NAPA	5
EMP3	5
IL4I1	5
SIGLEC5	5
FPR3	5
LILRA1	5
FCN1	5
